# Chronic exposure to glucocorticoids amplifies inhibitory neuron cell fate during human neurodevelopment in organoids

**DOI:** 10.1101/2024.01.21.576532

**Authors:** Leander Dony, Anthi C. Krontira, Lea Kaspar, Ruhel Ahmad, Ilknur Safak Demirel, Malgorzata Grochowicz, Tim Schaefer, Fatema Begum, Vincenza Sportelli, Catarina Raimundo, Maik Koedel, Marta Labeur, Silvia Cappello, Fabian J. Theis, Cristiana Cruceanu, Elisabeth B. Binder

## Abstract

Disruptions in the tightly regulated process of human brain development have been linked to increased risk for brain and mental illnesses. While the genetic contribution to these diseases is well established, important environmental factors have been less studied at molecular and cellular levels. In this study, we used single-cell and cell-type-specific techniques to investigate the effect of glucocorticoid (GC) exposure, a mediator of antenatal environmental risk, on gene regulation and lineage specification in unguided human neural organoids. We characterized the transcriptional response to chronic GC exposure during neural differentiation and studied the underlying gene regulatory networks by integrating single-cell transcriptomics-with chromatin accessibility data. We found lasting cell type-specific changes that included autism risk genes and several transcription factors associated with neurodevelopment. Chronic GCs influenced lineage specification primarily by priming the inhibitory neuron lineage through key transcription factors like PBX3. We provide evidence for convergence of genetic and environmental risk factors through a common mechanism of altering lineage specification.
