## Supplemental Table 7 for "Chronic exposure to glucocorticoids amplifies inhibitory neuron cell fate during human neurodevelopment in organoids"

### Sheet: 5d. GAD1 counts
Experiment 1: whole tissue slices							Experiment 2: Counting in randomly-selected representative tissue sections
DMSO							DMSO
Slice number	Area (mm2)	GAD1+ cells			Area-normalized GAD1+		Image number	Area (mm2)	GAD1+ cells			Area-normalized GAD1+
Whole tissue 1	0.805412	507			629.491		1. Mosaic 13, S3	0.0695936	92			1321.96
Whole tissue 2	1.35775	1497			1102.56		2. Mosaic 14, S7	0.0760833	154			2024.1
Whole tissue 3	0.746868	112			149.96		3. Mosaic 15, S6	0.0551552	233			4224.44
Whole tissue 4	0.0627176	18			287.001		4. Mosaic 16, S4	0.0565239	158			2795.28
Whole tissue 5	0.268009	400			1492.49		5. Mosaic 17, S2	0.0854783	186			2175.99
				DMSO			6. Mosaic 19, S7	0.0614274	105			1709.34
				Mean	732.3		7. Mosaic 20, S6	0.0630975	314			4976.43
DEX							8. Mosaic 21, S12	0.0471304	71			1506.46
Slice number	Area (mm2)	GAD1+ cells			Area-normalized GAD1+		9. Mosaic 22, S9	0.0805836	48			595.655
Whole tissue 1	0.747067	1281			1714.71		10. Mosaic 23, S7	0.0659859	22			333.405
Whole tissue 2	0.674507	1650			2446.23						DMSO
Whole tissue 3	0.629877	517			820.795						Mean	2166.3
Whole tissue 4	1.12615	2135			1895.84
Whole tissue 5	1.50245	1782			1186.06		DEX
				DEX			1. Mosaic 10, S2	0.0309953	273			8807.78
				Mean	1612.73		2. Mosaic 11, S7	0.0575491	259			4500.51
				Fold Change	2.20227		3. Mosaic 11, S9	0.0575361	269			4675.33
							4. Mosaic 12, S8	0.0654575	199			3040.14
							5. Mosaic 13, S5	0.0678345	282			4157.18
							6. Mosaic 14, S3	0.0763717	528			6913.55
							7. Mosaic 15, S9	0.0631106	242			3834.54
							8. Mosaic 16, S2	0.0867985	158			1820.31
							9. Mosaic 17, S4	0.0800762	542			6768.55
							10. Mosaic 18, S4	0.0554996	362			6522.57
											DEX
											Mean	5104.05
											Fold Change	2.35611

### Sheet: 6f.g. PBX3 and GAD1-PBX3 counts
DMSO						Area-normalized counts
Slice number	Area (mm2)	PBX3+ cells	GFP+ PBX3+ cells			PBX3+	GFP+ PBX3+
Whole tissue 1	0.805412	392	10			486.707	12.416
Whole tissue 2	1.35775	1410	58			1038.49	42.7178
Whole tissue 3	0.746868	430	25			575.738	33.4731
Whole tissue 4	0.0627176	79	6			1259.61	95.6669
Whole tissue 5	0.268009	397	27			1481.29	100.743
					DMSO
					Mean	968.368	57.0034
DEX
Slice number	Area (mm2)	PBX3+	GFP+ PBX3+			PBX3+	GFP+ PBX3+
Whole tissue 1	0.747067	1373	171			1837.85	228.895
Whole tissue 2	0.674507	1182	142			1752.39	210.524
Whole tissue 3	0.629877	899	84			1427.26	133.359
Whole tissue 4	1.12615	1696	153			1506.01	135.861
Whole tissue 5	1.50245	1994	193			1327.16	128.457
					DEX
					Mean	1672.5	190.926
					Fold Change	1.72714	3.34938
